# Navigating sex and sex roles: deciphering sex-biased gene expression in a species with sex-role reversal (*Syngnathus typhle*)

**DOI:** 10.1101/2023.05.02.539036

**Authors:** Freya A. Pappert, Arseny Dubin, Guillermo Torres, Olivia Roth

## Abstract

Sexual dimorphism, the divergence in morphological traits between males and females of the same species, is often accompanied by sex-biased gene expression. However, the majority of research has focused on species with conventional sex roles, where females have the highest energy burden with both egg production and parental care, neglecting the diversity of reproductive roles found in nature. We investigated sex-biased gene expression in the broadnosed pipefish (*Syngnathus typhle*), a sex-role reversed species with male pregnancy, allowing us to separate these two female traits. Employing RNA sequencing, we examined gene expression across organs (brain, head kidney, gonads) at various life stages, encompassing differences in age, sex, and reproductive status. While some gene groups were more strongly associated with sex roles, such as stress resistance and immune defence, others were driven by biological sex, such as energy and lipid storage regulation in an organ- and age-specific manner. By investigating how genes regulate and are regulated by changing reproductive roles and resource allocation in a model system with unconventional life-history strategy, we aim to enhance our understanding of the importance of sex and sex role in regulating gene expression patterns, broadening the scope of this discussion to encompass a wide range of organisms.
