## Supplementary material for "Navigating sex and sex roles: deciphering sex-biased gene expression in a species with sex-role reversal (*Syngnathus typhle*)": Table S2

### Sheet: Tabelle1
ID	name	age	sex	pregnant	weight	length
J32032-S1	1YM	young	male	no	0.67	12.2
J32035-S1	2YM	young	male	no	0.65	12
J32038-S1	3YM	young	male	no	0.58	11.8
J32041-S1	4YM	young	male	no	0.49	11.8
J32044-S1	5YM	young	male	no	0.47	10.3
J32047-S1	1OM	old	male	no	1.93	17.2
J32050-S1	2OM	old	male	no	1.53	18.9
J32053-S1	3OM	old	male	no	1.57	16.6
J32056-S1	4OM	old	male	no	1.43	14.6
J32059-S1	5OM	old	male	no	1.45	16.8
J32062-S1	1OP	old	male	yes	1.4	17.2
J32065-S1	2OP	old	male	yes	1.67	15.8
J32068-S1	3OP	old	male	yes	1.61	14.9
J32071-S1	4OP	old	male	yes	2.17	17.6
J32074-S1	5OP	old	male	yes	1.54	14.7
J32077-S1	1YP	young	male	yes	0.65	11.7
J32080-S1	2YP	young	male	yes	0.64	12.6
J32083-S1	3YP	young	male	yes	0.66	11.6
J32086-S1	4YP	young	male	yes	0.69	10.8
J32089-S1	5YP	young	male	yes	0.51	11.1
J32092-S1	1OF	old	female	no	1.75	16.5
J32095-S1	2OF	old	female	no	2.01	17.3
J32098-S1	3OF	old	female	no	1.5	16
J32101-S1	4OF	old	female	no	1.64	17.6
J32104-S1	5OF	old	female	no	1.64	15.9
J32107-S1	1YF	young	female	no	0.9	14
J32110-S1	2YF	young	female	no	0.65	11.8
J32113-S1	3YF	young	female	no	0.6	12.5
J32116-S1	4YF	young	female	no	0.54	11.7
J32119-S1	5YF	young	female	no	0.56	11.5
